# Architecture and self-assembly of the SARS-CoV-2 nucleocapsid protein

**DOI:** 10.1101/2020.05.17.100685

**Authors:** Qiaozhen Ye, Alan M.V. West, Steve Silletti, Kevin D. Corbett

**Author notes:** Correspondence should be addressed to Kevin D. Corbett: 9500 Gilman Drive, #3206, La Jolla, CA 92093.

## Abstract

The COVID-2019 pandemic is the most severe acute public health threat of the twenty-first century. To properly address this crisis with both robust testing and novel treatments, we require a deep understanding of the life cycle of the causative agent, the SARS-CoV-2 coronavirus. Here, we examine the architecture and self-assembly properties of the SARS-CoV-2 nucleocapsid protein, which packages viral RNA into new virions. We determined a 1.4 Å resolution crystal structure of this protein’s N2b domain, revealing a compact, intertwined dimer similar to that of related coronaviruses including SARS-CoV. While the N2b domain forms a dimer in solution, addition of the C-terminal spacer B/N3 domain mediates formation of a homotetramer. Using hydrogen-deuterium exchange mass spectrometry, we find evidence that at least part of this putatively disordered domain is structured, potentially forming an α-helix that self-associates and cooperates with the N2b domain to mediate tetramer formation. Finally, we map the locations of amino acid substitutions in the N protein from over 38,000 SARS-CoV-2 genome sequences. We find that these substitutions are strongly clustered in the protein’s N2a linker domain, and that substitutions within the N1b and N2b domains cluster away from their functional RNA binding and dimerization interfaces. Overall, this work reveals the architecture and self-assembly properties of a key protein in the SARS-CoV-2 life cycle, with implications for both drug design and antibody-based testing.
