## Supplementary material for "Architecture and self-assembly of the SARS-CoV-2 nucleocapsid protein": Table S2

### Sheet: Missense mutations
Table S2. N protein variants in SARS-CoV-2 patient sequences
From 38,318 SARS-CoV-2 genomes downloaded from the China National Center for Bioinformation, 2019 Novel Coronavirus Resource (https://bigd.big.ac.cn/ncov?lang=en) on June 3, 2020
Missense mutations
Genome position	Position in N gene (coordinates 28275-29533)	Codon in N protein	Number with variation	Base change:Virus number	Protein position & amino acid change
28280	7	3	3	G->A:1; G-> T:1; G->C: 1	3D>N; 3D>Y; 3D>H
28281	8	3	1	A->T:1	3D>V
28282	9	3	1	T->A:1	3D>E
28283	10	4	1	A->G:1	4N>D
28287	14	5	1	G->T:1	5G>V
28289	16	6	6	C->A:3; C-> T:3	6P>T; 6P>S
28290	17	6	3	C->T:3	6P>L
28292	19	7	3	C->A:3	7Q>K
28294	21	7	1	A->C:1	7Q>H
28300	27	9	6	G->T:6	9Q>H
28305	32	11	9	A->C:5; A-> G:4	11N>T; 11N>S
28307	34	12	2	G->A:1; G-> T:1	12A>T; 12A>S
28308	35	12	2	C->T:2	12A>V
28310	37	13	7	C->A:3; C-> T:4	13P>T; 13P>S
28311	38	13	281	C->A:1; C-> T:276; C-> G:4	13P>H; 13P>L; 13P>R
28313	40	14	1	C->T:1	14R>C
28314	41	14	1	G->A:1	14R>H
28320	47	16	2	C->T:2	16T>M
28325	52	18	2	G->A:1; G-> T:1	18G>S; 18G>C
28326	53	18	7	G->T:7	18G>V
28329	56	19	6	G->A:2; G-> T:4	19G>E; 19G>V
28331	58	20	3	C->T:3	20P>S
28332	59	20	1	C->T:1	20P>L
28337	64	22	1	G->T:1	22D>Y
28338	65	22	42	A->G:42	22D>G
28339	66	22	1	T->A:1	22D>E
28340	67	23	3	T->A:2; T-> C:1	23S>T; 23S>P
28344	71	24	25	C->A:23; C- >T:2	24T>N; 24T>I
28346	73	25	1	G->T:1	25G>C
28347	74	25	2	G->A:1; G-> T:1	25G>D; 25G>V
28352	79	27	1	A->T:1	27N>Y
28355	82	28	1	C->G:1	28Q>E
28356	83	28	3	A->G:3	28Q>R
28357	84	28	1	G->C:1	28Q>H
28359	86	29	1	A->G:1	29N>S
28361	88	30	3	G->A:2; G-> C:1	30G>R
28362	89	30	4	G->T:4	30G>V
28367	94	32	1	C->T:1	32R>C
28368	95	32	6	G->A:6	32R>H
28371	98	33	5	G->A:1; G-> T:4	33S>N; 33S>I
28373	100	34	5	G->T:5	34G>W
28374	101	34	5	G->A:5	34G>E
28376	103	35	5	G->A:1; G-> T:4	35A>T; 35A>S
28377	104	35	3	C->T:3	35A>V
28380	107	36	4	G->A:1; G-> T:3	36R>Q; 36R>L
28382	109	37	1	T->C:1	37S>P
28383	110	37	2	C->T:2	37S>L
28390	117	39	1	A->C:1	39Q>H; 39Q
28392	119	40	2	G->A:1; G-> T:1	40R>H; 40R>L
28395	122	41	4	G->A:3; G-> T:1	41R>Q; 41R>L
28409	136	46	1	C->T:1	46P>S
28416	143	48	1	A->T:1	48N>I
28422	149	50	1	C->A:1	50A>E
28436	163	55	1	G->T:1	55A>S
28451	178	60	1	G->C:1	60G>R
28455	182	61	1	A->G:1	61K>R
28457	184	62	2	G->A:2	62E>K
28458	185	62	1	A->T:1	62E>V
28460	187	63	4	G->A:3; G-> T:1	63D>N; 63D>Y
28472	199	67	5	C->A:1; C-> T:4	67P>T; 67P>S
28482	209	70	2	A->G:2	70Q>R
28487	214	72	3	G->A:1; G-> C:2	72V>I; 72V>L
28511	238	80	3	C->A:1; C-> T:2	80P>T; 80P>S
28512	239	80	3	C->T:3	80P>L
28514	241	81	20	G->T:20	81D>Y
28536	263	88	1	G->T:1	88R>L
28539	266	89	5	G->T:5	89R>I
28541	268	90	7	G->T:7	90A>S
28557	284	95	1	G->T:1	95R>L
28562	289	97	5	G->A:5	97G>S
28572	299	100	1	A->G:1	100K>R
28576	303	101	1	G->A:1	101M>I
28580	307	103	97	G->A:4; G-> T:93	103D>N; 103D>Y
28610	337	113	1	C->A:1	113L>I
28620	347	116	1	G->T:1	116G>V
28622	349	117	1	C->T:1	117P>S
28628	355	119	8	G->T:5; G-> C:3	119A>S; 119A>P; 119-
28629	356	119	19	C->T:19	119A>V
28631	358	120	1	G->A:1	120G>R
28632	359	120	1	G->C:1	120G>A
28638	365	122	11	C->T:11	122P>L
28646	373	125	2	G->A:2	125A>T
28655	382	128	12	G->T:11; G- >C:1	128D>Y; 128D>H
28664	391	131	1	A->G:1	131I>V
28674	401	134	5	C->T:5	134A>V
28676	403	135	2	A-> C:1	135-; 135T>P
28677	404	135	3	C->T:3	135T>I
28685	412	138	2	G->T:2	138A>S
28690	417	139	10	G->T:10	139L>F
28692	419	140	9	A->C:9	140N>T
28693	420	140	1	T-> G:1	140N; 140N>K
28695	422	141	1	C->T:1	141T>I
28697	424	142	3	C->T:3	142P>S
28703	430	144	8	G->T:6; G-> C:2	144D>Y; 144D>H
28705	432	144	1	T- >G:1	144D; 144D>E
28706	433	145	2	C->T:2	145H>Y
28709	436	146	2	A->T:2	146I>F
28712	439	147	1	G->A:1	147G>S
28716	443	148	1	C->T:1	148T>I
28724	451	151	2	C->T:2	151P>S
28725	452	151	5	C->A:1; C-> T:4	151P>H; 151P>L
28727	454	152	9	G->T:9	152A>S
28728	455	152	2	C->T:2	152A>V
28733	460	154	1	A->T:1	154N>Y
28737	464	155	9	C->T:9	155A>V
28739	466	156	14	G->T:14	156A>S
28743	470	157	1	T->C:1	157I>T
28752	479	160	1	A->C:1	160Q>P
28754	481	161	6	C->T:6	161L>F
28757	484	162	2	C->T:2	162P>S
28758	485	162	2	C->T:2	162P>L
28760	487	163	1	C->A:1	163Q>K
28761	488	163	1	A->G:1	163Q>R
28770	497	166	3	C->T:3	166T>I
28774	501	167	1	G->T:1	167L>F
28775	502	168	5	C->T:5	168P>S
28776	503	168	3	C->A:2; C-> T:1	168P>Q; 168P>L
28781	508	170	1	G->T:1	170G>C
28791	518	173	2	C->T:2	173A>V
28808	535	179	4	G->A:1; G-> T:3	179G>S; 179G>C
28811	538	180	2	A->T:1; A-> G:1	180S>C; 180S>G
28812	539	180	22	G->T:22	180S>I
28814	541	181	1	C->G:1	181Q>E
28817	544	182	2	G->A:1; G-> T:1	182A>T; 182A>S
28818	545	182	1	C->T:1	182A>V
28820	547	183	1	T->A:1	183S>T
28821	548	183	78	C->A:78	183S>Y
28823	550	184	1	T->C:1	184S>P
28826	553	185	21	C->T:21	185R>C
28827	554	185	6	G->A:1; G-> T:5	185R>H; 185R>L
28830	557	186	5	C->A:1; C-> T:4	186S>Y; 186S>F
28833	560	187	2	C->T:2	187S>L
28835	562	188	16	T->C:16	188S>P
28836	563	188	157	C->T:157	188S>L
28841	568	190	8	A->G:8	190S>G
28842	569	190	30	G->T:30	190S>I
28844	571	191	8	C->T:7; C-> G:1	191R>C; 191R>G
28845	572	191	14	G->A:2; G-> T:12	191R>H; 191R>L
28848	575	192	1	A->G:1	192N>S
28849	576	192	2	C- >G:2	192N; 192N>K
28850	577	193	1	A->T:1	193S>C
28851	578	193	83	G->T:77; G- >C:6	193S>I; 193S>T
28854	581	194	349	C->T:349	194S>L
28857	584	195	19	G->A:14; G- >T:5	195R>K; 195R>I
28860	587	196	3	A->T:2; A-> G:1	196N>I; 196N>S
28863	590	197	211	C->T:211	197S>L
28866	593	198	5	C->T:5	198T>I
28868	595	199	8	C->A:2; C-> T:6	199P>T; 199P>S
28869	596	199	6	C->T:6	199P>L
28871	598	200	2	G->A:2	200G>S
28874	601	201	2	A-> G:2	201S>G
28877	604	202	9	A->T:9	202S>C
28878	605	202	22	G->A:12 1; G->T:2; G->C:8	202S>N; 202S>I; 202S>T
28881	608	203	4098	G->A:4090; G->T:8	203R>K; 203R>M
28882	609	203	6	G->T:6	203R; 203R>S
28883	610	204	4085	G->A:3; G->C :4082	204G>R
28884	611	204	2	G->T:2	204G>V
28887	614	205	55	C-> T:55	205T>I
28889	616	206	1	T->C:1	206S>P
28892	619	207	1	C->T:1	207P>S
28893	620	207	4	C->T:4	207P>L
28895	622	208	5	G->T:5	208A>S
28896	623	208	80	C->G:80	208A>G
28899	626	209	36	G->A:2; G-> T:7; G->C: 27	209R>K; 209R>I; 209R>T
28902	629	210	2	T->C:2	210M>T
28903	630	210	2	G->T:1; G-> C:1	210M>I
28904	631	211	1	G->T:1	211A>S
28905	632	211	5	C->T:5	211A>V
28907	634	212	1	G->T:1	212G>C
28908	635	212	4	G->T:4	212G>V
28910	637	213	1	A->T:1	213N>Y
28913	640	214	2	G->A:1; G-> T:1	214G>S; 214G>C
28916	643	215	1	G->A:1	215G>S
28919	646	216	1	G->A:1	216D>N
28920	647	216	7	A->C:7	216D>A
28923	650	217	2	C->T:2	217A>V
28925	652	218	1	G->T:1	218A>S
28926	653	218	1	C->T:1	218A>V
28931	658	220	2	G->A:2	220A>T
28932	659	220	2	C->T:2	220A>V
28943	670	224	1	C->A:1	224L>I
28954	681	227	1	G-> T:1	227L; 227L>F
28955	682	228	3	A->T:2; A-> G:1	228N>Y; 228N>D
28960	687	229	4	G->T:4	229Q>H
28961	688	230	5	C->T:5	230L>F
28968	695	232	4	G-> T:1; G->C: 3	232-; 232S>I; 232S>T
28969	696	232	1	C->A:1	232S>R
28975	702	234	11	G->A:1; G-> T:10	234M>I
28976	703	235	1	T->C:1	235S>P
28977	704	235	15	C->T:15	235S>F
28985	712	238	14	G->A:2; G-> T:12	238G>S; 238G>C
28995	722	241	1	A->T:1	241Q>L
29000	727	243	3	G->T:3	243G>C
29001	728	243	1	G->A:1	243G>D
29003	730	244	1	C->A:1	244Q>K
29006	733	245	5	A->G:5	245T>A
29009	736	246	5	G->A:4; G-> T:1	246V>I; 246V>F
29010	737	246	1	T->C:1	246V>A
29012	739	247	1	A->G:1	247T>A
29013	740	247	14	C->T:14	247T>I
29017	744	248	1	G->T:1	248K>N
29019	746	249	1	A->G:1	249K>R
29022	749	250	1	C->T:1	250S>F
29024	751	251	1	G->T:1	251A>S
29025	752	251	1	C->T:1	251A>V
29027	754	252	1	G->T:1	252A>S
29028	755	252	3	C->A:3	252A>D
29031	758	253	1	A->G:1	253E>G
29033	760	254	1	G->T:1	254A>S
29037	764	255	1	C->T:1	255S>F
29058	785	262	1	G->A:1	262R>H
29060	787	263	1	A->G:1	263T>A
29067	794	265	2	C->T:2	265T>I
29081	808	270	1	G->T:1	270V>L
29084	811	271	1	A->G:1	271T>A
29085	812	271	4	C->T:4	271T>I
29088	815	272	2	A->T:1; A-> G:1	272Q>L; 272Q>R
29090	817	273	1	G->T:1	273A>S
29108	835	279	3	C->T:3	279P>S
29109	836	279	4	C->T:4	279P>L
29115	842	281	1	A->G:1	281Q>R
29118	845	282	1	C->T:1	282T>I
29122	849	283	1	A->C:1	283Q>H
29140	867	289	10	G->T:9; G-> C:1	289Q>H
29143	870	290	1	A->C:1	290E>D
29148	875	292	78	T->C:78	292I>T
29154	881	294	1	A->T:1	294Q>L
29160	887	296	1	C->T:1	296T>I
29162	889	297	3	G->T:3	297D>Y
29171	898	300	13	C->T:13	300H>Y
29177	904	302	1	C->T:1	302P>S
29195	922	308	1	G->T:1	308A>S
29199	926	309	2	C->T:2	309P>L
29202	929	310	1	G->T:1	310S>I
29205	932	311	2	C->T:2	311A>V
29224	951	317	1	G->T:1	317M>I
29229	956	319	2	G->A:2	319R>H
29231	958	320	1	A->G:1	320I>V
29234	961	321	1	G->C:1	321G>R
29238	965	322	1	T->C:1	322M>T
29239	966	322	6	G->A:4; G-> T:2	322M>I
29244	971	324	1	T->C:1	324V>A
29246	973	325	1	A->G:1	325T>A
29247	974	325	3	C->T:3	325T>I
29249	976	326	2	C->T:2	326P>S
29250	977	326	4	C- >T:4	326P>L
29253	980	327	18	C->T:18	327S>L
29256	983	328	2	G->T:2	328G>V
29259	986	329	2	C->T:2	329T>M
29262	989	330	4	G->T:4	330W>L
29266	993	331	3	G->T:3	331L>F
29268	995	332	1	C->T:1	332T>I
29274	1001	334	3	C->T:3	334T>I
29282	1009	337	2	A->T:1; A-> G:1	337I>F; 337I>V
29285	1012	338	1	A->G:1	338K>E
29290	1017	339	1	G->T:1	339L>F
29291	1018	340	10	G->A:9; G-> T:1	340D>N; 340D>Y
29292	1019	340	1	A->G:1	340D>G
29301	1028	343	1	A->T:1	343D>V
29303	1030	344	20	C->T:20	344P>S
29309	1036	346	1	T->G:1	346F>V
29310	1037	346	1	T->A:1	346F>Y
29311	1038	346	1	C->A:1	346F>L
29313	1040	347	1	A->G:1	347K>R
29314	1041	347	2	A->T:1; A-> C:1	347K>N
29315	1042	348	8	G->A:1; G-> T:4; G->C: 3	348D>N; 348D>Y; 348D>H
29316	1043	348	1	A->C:1	348D>A
29321	1048	350	2	G->T:2	350V>F
29324	1051	351	1	A-> G:1	351I>V
29348	1075	359	5	G->A:1; G-> T:4	359A>T; 359A>S
29358	1085	362	27	C->A:1; C-> T:26	362T>K; 362T>I
29360	1087	363	3	T->C:2; T->G: 1	363F>L; 363F>V
29361	1088	363	1	T->C:1	363F>S
29363	1090	364	1	C->T:1	364P>S
29364	1091	364	4	C->T:3; C->G: 1	364P>L; 364P>R
29366	1093	365	5	C->T:5	365P>S
29370	1097	366	2	C->T:2	366T>I
29372	1099	367	1	G->A:1	367E>K
29381	1108	370	2	A->C:2	370K>Q
29382	1109	370	1	A->G:1	370K>R
29383	1110	370	2	G-> T:2	370K; 370K>N
29384	1111	371	1	G->T:1	371D>Y
29390	1117	373	1	A->C:1	373K>Q
29391	1118	373	2	A->T:1; A-> G:1	373K>M; 373K>R
29392	1119	373	8	G->T:8	373K>N
29395	1122	374	3	G->T:1; G-> C:2	374K>N
29396	1123	375	5	A->G:5	375K>E
29398	1125	375	6	G->T:6	375K>N
29399	1126	376	2	G-> T:2	376A>S
29402	1129	377	10	G->T:9; G-> C:1	377D>Y; 377D>H
29403	1130	377	11	A->G:11	377D>G
29405	1132	378	6	G->A:5; G-> C:1	378E>K; 378E>Q
29406	1133	378	1	A->C:1	378E>A
29409	1136	379	4	C->T:4	379T>I
29412	1139	380	1	A->G:1	380Q>R
29414	1141	381	3	G->A:2; G-> T:1	381A>T; 381A>S
29415	1142	381	4	C->T:4	381A>V
29418	1145	382	1	T->C:1	382L>S
29420	1147	383	4	C->T:4	383P>S
29421	1148	383	7	C->T:7	383P>L
29423	1150	384	1	C->A:1	384Q>K
29425	1152	384	3	G->T: 3	384Q; 384Q>H
29427	1154	385	2	G->T:1; G-> C:1	385R>I; 385R>T
29430	1157	386	1	A->G:1	386Q>R
29431	1158	386	1	G->T:1	386Q>H
29433	1160	387	1	A->G:1	387K>R
29438	1165	389	1	C->G:1	389Q>E
29439	1166	389	1	A->T:1	389Q>L
29440	1167	389	5	G-> T:5	389Q>H
29441	1168	390	5	C->A:1; C-> G:4	390Q>K; 390Q>E
29444	1171	391	1	A->T:1	391T>S
29445	1172	391	4	C->T:4	391T>I
29447	1174	392	2	G->T:1; G-> C:1	392V>L
29451	1178	393	56	C->T:56	393T>I
29454	1181	394	1	T->G:1	394L>R
29456	1183	395	1	C->A:1	395L>I
29457	1184	395	1	T->A:1	395L>H
29459	1186	396	3	C->T:3	396P>S
29460	1187	396	1	C->A:1	396P>H
29462	1189	397	3	G->T:2; G-> C:1	397A>S; 397A>P
29463	1190	397	3	C->T:3	397A>V
29465	1192	398	1	G->T:1	398A>S
29466	1193	398	3	C->T:2; C-> G:1	398A>V; 398A>G
29468	1195	399	2	G->T:2	399D>Y
29470	1197	399	2	T->A:1; T-> G:1	399D>E
29474	1201	401	11	G->T:10; G- >C:1	401D>Y; 401D>H
29475	1202	401	1	A->T:1	401D>V
29477	1204	402	7	G->T:7	402D>Y
29483	1210	404	1	T->A:1	404S>T
29487	1214	405	1	A->T:1	405K>I
29496	1223	408	1	A->G:1	408Q>R
29498	1225	409	1	C->G:1	409Q>E
29499	1226	409	1	A->G:1	409Q>R
29502	1229	410	1	C->G:1	410S>C
29508	1235	412	2	G->T:1; G-> C:1	412S>I; 412S>T
29511	1238	413	2	G->T:2	413S>I
29513	1240	414	4	G->T:4	414A>S
29514	1241	414	1	C->T:1	414A>V
29516	1243	415	1	G->C:1	415D>H
29518	1245	415	1	C->A:1	415D>E
29519	1246	416	1	T->A:1	416S>T
29520	1247	416	3	C->T:3	416S>L
29522	1249	417	1	A->T:1	417T>S
29523	1250	417	1	C->T:1	417T>I
29526	1253	418	1	A->G:1	418Q>R
29527	1254	418	3	G- >T:3	418Q>H
29528	1255	419	2	G->T:2	419A>S
29529	1256	419	1	C->A:1	419A>D

### Sheet: Synonymous mutations
Synonymous mutations
Genome position	Position in N gene (coordinates 28275-29533)	Codon in N protein	Number with variation	Base change:Virus number
28288	15	5	1	A->G:1
28291	18	6	1	C->T:1
28297	24	8	4	T->C:4
28315	42	14	2	C->T:2
28321	48	16	4	G->A:4
28330	57	19	1	A->G:1
28354	81	27	1	C->T:1
28363	90	30	1	A->G:1
28369	96	32	1	C->T:1
28378	105	35	30	G->A:2; G-> T:27; G->C :1
28381	108	36	1	A->T:1
28390	117	39	4	A-> G:4
28393	120	40	3	T->C:3
28396	123	41	6	G->A:3; G-> T:3
28394	121	41	1	C->A:1
28399	126	42	3	C->T:3
28423	150	50	1	G->A:1
28432	159	53	5	C->T:5
28435	162	54	2	C->T:2
28441	168	56	1	C->A:1
28480	207	69	5	A->T:5
28483	210	70	1	A->G:1
28492	219	73	1	A->G:1
28507	234	78	1	C->T:1
28516	243	81	1	T->C:1
28519	246	82	27	C->T:27
28528	255	85	3	C->T:3
28531	258	86	2	C->T:2
28543	270	90	1	T->C:1
28546	273	91	2	C->A:2
28567	294	98	4	C->T:4
28582	309	103	2	T->C:2
28600	327	109	1	T->C:1
28603	330	110	8	C->T:8
28606	333	111	4	C->T:4
28609	336	112	5	C->T:5
28615	342	114	3	A->G:3
28621	348	116	4	G->A:4
28627	354	118	1	A->G:1
28630	357	119	2	T->G:2
28642	369	123	2	T->C:2
28648	375	125	7	T->C:7
28651	378	126	2	C->T:2
28657	384	128	224	C->T:224
28663	390	130	1	C->T:1
28675	402	134	5	A->T:5
28678	405	135	6	T->A:1; T-> C:5
28688	415	139	206	T->C:206
28693	420	140	3	T->C:3
28696	423	141	1	A->T:1
28705	432	144	11	T->C:11
28708	435	145	17	C->T:17
28714	441	147	1	C->T:1
28720	447	149	3	C->T:3
28723	450	150	3	T->C:3
28732	459	153	1	C->T:1
28738	465	155	1	T->G:1
28741	468	156	1	A->T:1
28744	471	157	3	C->T:3
28747	474	158	1	G->T:1
28750	477	159	1	A->G:1
28748	475	159	2	C->T:2
28759	486	162	6	T->C:6
28762	489	163	2	A->G:2
28765	492	164	2	A->G:2
28786	513	171	2	C->T:2
28789	516	172	3	C->T:3
28792	519	173	3	A->T:3
28795	522	174	2	A->G:2
28798	525	175	4	G->A:3; G-> C:1
28807	534	178	2	C->T:2
28819	546	182	1	C->T:1
28837	564	188	2	A->G:2
28846	573	191	1	C->T:1
28849	576	192	14	C->T:14
28852	579	193	6	T->C:6
28855	582	194	2	A->G:2
28858	585	195	1	A->G:1
28856	583	195	2	A->C:2
28861	588	196	3	T->C:3
28867	594	198	3	T->C:3
28873	600	200	3	C->T:3
28876	603	201	1	C->T:1
28885	612	204	1	A->G:1
28888	615	205	1	T->A:1
28894	621	207	1	T->C:1
28912	639	213	1	T->C:1
28915	642	214	3	C->T:3
28921	648	216	1	T->C:1
28924	651	217	9	T->C:9
28930	657	219	3	T->C:3
28937	664	222	1	C->T:1
28940	667	223	1	C->T:1
28948	675	225	5	C->T:5
28954	681	227	2	G->A:2
28957	684	228	6	C->T:6
28963	690	230	1	T->A:1
28969	696	232	3	C-> T:3
28978	705	235	2	T->A:2
28990	717	239	1	A->G:1
29008	735	245	1	T->C:1
29020	747	249	2	A->G:2
29029	756	252	3	T->C:3
29032	759	253	4	G->A:4
29044	771	257	1	G->A:1
29050	777	259	2	G->A:2
29077	804	268	16	C->T:16
29089	816	272	1	A->G:1
29095	822	274	80	C->T:80
29104	831	277	2	T->C:2
29119	846	282	4	C->T:4
29128	855	285	1	T->C:1
29134	861	287	1	G->A:1
29144	871	291	39	C->T:39
29149	876	292	4	C->T:4
29161	888	296	1	T->C:1
29167	894	298	8	C->T:8
29179	906	302	10	G->T:10
29188	915	305	31	A->T:31
29194	921	307	2	T->C:2
29197	924	308	2	C->T:2
29200	927	309	24	C->T:24
29203	930	310	7	C->T:7
29206	933	311	2	T->C:1; T-> G:1
29212	939	313	6	G->T:6
29215	942	314	1	C->T:1
29218	945	315	6	C->T:6
29227	954	318	6	G->A:2; G-> T:4
29230	957	319	1	C->T:1
29242	969	323	5	A->G:5
29254	981	327	20	G->A:1; G-> T:19
29260	987	329	6	G->A:1; G-> T:5
29264	991	331	2	T->C:2
29269	996	332	2	C->T:2
29272	999	333	8	C->T:8
29275	1002	334	1	A->G:1
29281	1008	336	6	C->T:6
29284	1011	337	9	C->T:9
29288	1015	339	2	T->C:2
29296	1023	341	11	C->T:11
29302	1029	343	1	T->C:1
29308	1035	345	1	T->C:1
29311	1038	346	8	C-> T:8
29347	1074	358	2	C->T:2
29353	1080	360	38	C->T:38
29362	1089	363	2	C->T:2
29374	1101	367	14	G->A:14
29377	1104	368	2	T->A:2
29380	1107	369	1	A->G:1
29383	1110	370	2	G->A:2
29389	1116	372	2	A->G:2
29410	1137	379	9	T->C:9
29413	1140	380	2	A->G:2
29416	1143	381	2	C->T:2
29419	1146	382	1	A->G:1
29417	1144	382	1	T->C:1
29422	1149	383	33	G->A:4; G-> T:29
29425	1152	384	4	G-> A:4
29428	1155	385	1	A-> G:1
29440	1167	389	3	G->A:3
29446	1173	391	2	T->C:2
29449	1176	392	20	G->T:20
29452	1179	393	1	T->A:1
29458	1185	395	1	T->C:1
29464	1191	397	1	T->A:1
29467	1194	398	2	A->T:2
29473	1200	400	7	G->A:7
29471	1198	400	1	T->C:1
29482	1209	403	2	C->T:2
29509	1236	412	2	C->T:2
29515	1242	414	2	T->A:1; T-> C:1
29518	1245	415	3	C->T: 3
29524	1251	417	1	T->C:1
29527	1254	418	10	G->A:10
29530	1257	419	2	C->A:1; C-> T:1

### Sheet: Nonsense mutations
Nonsense mutations
Genome position	Position in N gene (coordinates 28275-29533)	Codon in N protein	Number with variation	Base change:Virus number
29039	766	256	2	A->T:2
29387	1114	372	1	A->T:1
29432	1159	387	1	A->T:1
29435	1162	388	1	A->T:1
29486	1213	405	1	A->T:1
29489	1216	406	1	C->T:1
29520	1247	416	1	C-> G:1
29525	1252	418	1	C->T:1
